# Whole Genome Selective Sweeps Analysis in Pakistani Kamori Goat

**DOI:** 10.1101/2021.01.25.428182

**Authors:** Rashid Saif, Jan Henkel, Tania Mahmood, Aniqa Ejaz, Saeeda Zia

## Abstract

Natural and artificial selection fix certain genomic regions of reduce heterozygosity which is an initial process in breed development. Primary goal of the current study is to identify these genomic selection signatures under positive selection and harbor genes in Pakistani Kamori goat breed. High throughput whole genome pooled-seq of Kamori (n = 12) and Bezoar (n = 8) was carried out. Raw fastq files were undergone quality checks, trimming and mapping process against ARS1 reference followed by calling variant allele frequencies. Selection sweeps were identified by applying pooled heterozygosity (*Hp*) and Tajima’s D (TD) on Kamori while regions under divergent selection between Kamori & Bezoar were observed by Fixation Index (F_ST_) analysis. Genome sequencing yielded 619,031,812 reads of which, 616,624,284 were successfully mapped. Total 98,574 autosomal selection signals were detected; 32,838 from *Hp* and 32,868 from each F_ST_ & TD statistics. Annotation of the regions with threshold (−*ZHp* ≥ 5, TD ≤ −2.72 & F_ST_ ≤ 0.09) detected 60 candidate genes. The top hits harbor Chr.1, 6, 8 & 21 having genes associated with body weight (*GLIS3, ASTE1*), coat color (*DOCK8*, *MIPOL1*) & body height (*SLC25A21*). Other significant windows harbor milk production, wool production, immunity, adaptation and reproduction trait related genes. Current finding highlighted the under-selection genomic regions of Kamori breed and likely to be associated with its vested traits and further useful in breed improvement, and may be also propagated to other undefined goat breeds by adopting targeted breeding policies to improve the genetic potential of this valued species.
