## Supplementary material for "Whole Genome Selective Sweeps Analysis in Pakistani Kamori Goat": Table-S1_Hp.xlsx

### Sheet: Sheet1
Supplmentary Table
Genomic scan of selection footprints of Pakistani Kamori goat breed
Rashid Saif 1, 2, Aniqa Ejaz1, Tania Mahmood1, Saeeda Zia3 1 Institute of Biotechnology, Gulab Devi Educational Complex, Lahore, Pakistan 2 Decode Genomics, Punjab University Employees Housing Scheme (II), Lahore, Pakistan 3 Department of Sciences and Humanities, National University of Computer and Emerging Sciences, Lahore, Pakistan
Table S1. Genomic selection signatures -ZHp ≥ 5
Chr	Mid-point	Window	No-of-SNPs	Negative ZHp	Genes
1	114600000	114525000-114675000	327	5.39824	No genes
3	54225000	54150000-54300000	280	5.2761	USP33
6	70800000	70725000-70875000	135	5.53205	KIT
6	70875000	70800000-70950000	280	5.91413	LOC102174549
6	70950000	70875000-71025000	400	5.72739	LOC102174549
8	9525000	9450000-9600000	363	5.30625	HMBOX1
8	9600000	9525000-9675000	376	5.18326	HMBOX1
8	25125000	25050000-25200000	441	5.22256	SAXO1
8	25200000	25125000-25275000	375	5.21062	SAXO1
8	25275000	25200000-25350000	163	5.2236	ADAMTSL1
8	25350000	25275000-25425000	165	5.44109	ADAMTSL1
8	25425000	25350000-25500000	163	5.33625	ADAMTSL1
8	25500000	25425000-25575000	150	5.48505	ADAMTSL1
8	25575000	25500000-25650000	370	5.2028	ADAMTSL1
8	38925000	38850000-39000000	242	5.18218	RIC1
8	40425000	40350000-40500000	247	5.73262	TRNAG-UCC
8	40500000	40425000-40575000	267	5.90085	GLIS3
8	40575000	40500000-40650000	321	5.96784	GLIS3
8	41775000	41700000-41850000	759	5.1851	LOC108636637
8	41850000	41775000-41925000	931	5.61466	LOC108636637
8	42975000	42900000-43050000	214	5.35559	No genes
8	43050000	42975000-43125000	209	5.41658	No genes
8	43125000	43050000-43200000	257	5.47872	No genes
8	43200000	43125000-43275000	222	5.47012	No genes
8	43275000	43200000-43350000	203	5.44398	DMRT2
8	43350000	43275000-43425000	230	5.54375	DMRT2
8	43425000	43350000-43500000	228	5.53252	DMRT1
8	43500000	43425000-43575000	150	5.18552	DMRT1
8	43650000	43575000-43725000	214	5.04064	LOC102183789
8	43725000	43650000-43800000	188	5.21339	KANK1
8	45150000	45075000-45225000	563	5.07996	TJP2
8	45300000	45225000-45375000	665	5.01709	FAM189A2
8	45525000	45450000-45600000	469	5.0554	APBA1
8	45600000	45525000-45675000	408	5.08733	APBA1
12	33825000	33750000-33900000	301	5.47957	MYCBP2
12	42225000	42150000-42300000	966	5.49918	KLHL1
12	44100000	44025000-44175000	430	5.14009	No genes
12	44175000	44100000-44250000	497	5.28989	No genes
12	44250000	44175000-44325000	475	5.56033	LOC102173756
12	44325000	44250000-44400000	387	5.38886	LOC102173756
12	44400000	44325000-44475000	326	5.1123	No genes
12	44475000	44400000-44550000	287	5.29377	No genes
12	44550000	44475000-44625000	256	5.16303	No genes
12	44625000	44550000-44700000	348	5.31172	No genes
13	60675000	60600000-60750000	270	5.11234	DUSP15
13	63000000	62925000-63075000	275	5.5579	EIF2S2
13	63075000	63000000-63150000	246	5.39543	EIF2S2
18	15150000	15075000-15225000	256	5.14781	ZFPM1
18	15225000	15150000-15300000	260	5.32873	LOC102187794
18	15300000	15225000-15375000	210	5.72309	LOC102188617
18	15375000	15300000-15450000	214	5.67409	PIEZO1
18	15450000	15375000-15525000	280	5.32429	CBFA2T3
18	15525000	15450000-15600000	311	5.42238	CBFA2T3
18	15600000	15525000-15675000	240	5.61088	ACSF3
18	15675000	15600000-15750000	243	5.54676	CDH15
18	15750000	15675000-15825000	267	5.53533	ANKRD11
18	15825000	15750000-15900000	269	5.69868	ANKRD11
18	15900000	15825000-15975000	232	5.54877	CPNE7
18	15975000	15900000-16050000	150	5.22825	TDP2
18	16050000	15975000-16125000	165	5.49003	SPIRE2
18	16125000	16050000-16200000	256	5.63026	DEF8
20	14325000	14250000-14400000	208	5.6312	ADAMTS6
29	18075000	18000000-18150000	518	5.3811	LOC102183041
