## Supplementary material for "Whole Genome Selective Sweeps Analysis in Pakistani Kamori Goat": Table-S2_TD.xlsx

### Sheet: Sheet1
Supplmentary Table
Whole Genome Selective Sweeps Analysis in Pakistani Kamori Goat
Rashid Saif 1, 2, Aniqa Ejaz1, Tania Mahmood1, Saeeda Zia3 1 Institute of Biotechnology, Gulab Devi Educational Complex, Lahore, Pakistan 2 Decode Genomics, Punjab University Employees Housing Scheme (II), Lahore, Pakistan 3 Department of Sciences and Humanities, National University of Computer and Emerging Sciences, Lahore, Pakistan
Table S2. Genomic selection signatures TD ≤ -2.72
Chr	Mid-point	No. of SNPs	TD	Genes
2	43725000	2459	-2.72938	CTLA4
2	44475000	2456	-2.74069	RAPH1
2	44550000	2414	-2.7281	RAPH1
6	37875000	2298	-2.74093	NCAPG
6	70800000	2197	-2.73437	KIT
6	70875000	2201	-2.75567	LOC102174549
6	70950000	2301	-2.77152	LOC102174549
8	9525000	2302	-2.72625	HMBOX1
8	9600000	2324	-2.73307	HMBOX1
8	24900000	2589	-2.7233	LOC108636651
8	25275000	2451	-2.74386	ADAMTSL1
8	25350000	2236	-2.75086	ADAMTSL1
8	25425000	2202	-2.74901	ADAMTSL1
8	25500000	2301	-2.77599	ADAMTSL1
8	38625000	2399	-2.73766	MLANA
8	38700000	2354	-2.76668	MLANA
8	38775000	2423	-2.77435	ERMP1
8	38850000	2381	-2.76365	RIC1
8	38925000	2336	-2.76047	RIC1
8	40425000	1910	-2.78243	TRNAG-UCC
8	40500000	2257	-2.78091	GLIS3
8	40575000	2188	-2.7965	GLIS3
8	40875000	2484	-2.73343	RFX3
8	40950000	2481	-2.76391	RFX3
8	41025000	2411	-2.77369	RFX3
8	41100000	2378	-2.72439	RFX3
8	42975000	2301	-2.7791	No genes
8	43050000	2304	-2.78735	No genes
8	43125000	2136	-2.76673	No genes
8	43200000	2326	-2.76774	No genes
8	43275000	2424	-2.76741	DMRT2
8	43350000	2312	-2.77634	DMRT2
8	43425000	2256	-2.73187	DMRT1
8	43500000	2165	-2.76083	DMRT1
8	43575000	2267	-2.74892	LOC102183789
8	43650000	2315	-2.74449	LOC102183789
8	43725000	2297	-2.7739	KANK1
8	44025000	2302	-2.74674	DOCK8
8	44100000	2218	-2.81359	DOCK8
8	44175000	2206	-2.7661	LOC102185181
8	44250000	2266	-2.77115	LOC102186014
8	45450000	2564	-2.72059	APBA1
8	45525000	2435	-2.73229	APBA1
8	45600000	2366	-2.73808	APBA1
8	45675000	2464	-2.72086	APBA1
12	33675000	2275	-2.72315	MYCBP2
12	33750000	2341	-2.73164	MYCBP2
12	33825000	2311	-2.72382	MYCBP2
12	44325000	2347	-2.72506	LOC102173756
12	44400000	2352	-2.72006	No genes
12	44625000	2314	-2.72279	No genes
13	60600000	2536	-2.74189	TPX2
13	63000000	2230	-2.74743	RALY
13	63075000	2338	-2.78186	RALY
13	63150000	1663	-2.75641	LOC108637418
15	32175000	2345	-2.7716	STIM1
15	32250000	2358	-2.77969	STIM1
16	33825000	2691	-2.73559	FH
18	33225000	2334	-2.75914	No genes
20	14325000	2285	-2.74881	ADAMTS6
21	46575000	2380	-2.72708	LOC108638516
21	46650000	2306	-2.77383	LOC108638516
29	18075000	2381	-2.72778	LOC102183041
