## Supplementary material for "Whole Genome Selective Sweeps Analysis in Pakistani Kamori Goat": Table-S3_FST.xlsx

### Sheet: Sheet1
Supplmentary Table
Whole Genome Selective Sweeps Analysis in Pakistani Kamori Goat
Rashid Saif 1, 2, Aniqa Ejaz1, Tania Mahmood1, Saeeda Zia3 1 Institute of Biotechnology, Gulab Devi Educational Complex, Lahore, Pakistan 2 Decode Genomics, Punjab University Employees Housing Scheme (II), Lahore, Pakistan 3 Department of Sciences and Humanities, National University of Computer and Emerging Sciences, Lahore, Pakistan
Table S2. Genomic selection signatures FST ≤ 0.09
Chr	Mid-point	No. of SNPs	FST	Genes
1	132075000	4378	0.0891507	STAG1
1	132150000	4579	0.0888627	STAG1
1	138525000	4919	0.0725988	ASTE1
1	138600000	4668	0.0891281	ATP2C1
3	68250000	4002	0.0861627	LOC108635575
5	79800000	3679	0.087418	CCDC91
7	66375000	5293	0.0861081	ATP8B3
7	71925000	4621	0.0856712	LOC102184520
7	87675000	4636	0.0879666	RAPGEF6
7	87750000	4601	0.0898358	RAPGEF6
10	57300000	4769	0.0875327	ZNF609
10	66000000	4062	0.0899358	MGA
11	12000000	4656	0.0874333	LOC102168639
11	61425000	2903	0.0866575	WDPCP
11	61500000	3530	0.0894488	WDPCP
11	74850000	3824	0.0817406	ATAD2B
14	17700000	4606	0.0893478	LOC108637473
14	91275000	3760	0.0899904	SDHAF4
15	26550000	4374	0.0875314	B3GNT6
15	30075000	4159	0.0866489	FAM168A
15	54675000	4664	0.0883077	SIK3
16	7425000	7884	0.081815	No genes
16	43350000	4950	0.0876677	RERE
16	64800000	4161	0.0875173	TRMT1L
17	15900000	4308	0.0898137	LOC102182159
18	1575000	9035	0.0772045	LOC102170837
18	1650000	7880	0.0774213	PRP6
18	1725000	7367	0.0840376	LOC102178616
18	11775000	5323	0.0873165	SLC38A8
21	46800000	3571	0.0840642	SLC25A21
21	46875000	4081	0.0731446	SLC25A21
21	46950000	3995	0.0667538	MIPOL1
23	225000	6198	0.0868894	IRF4
28	20400000	4468	0.0841531	TET1
